# Studying stochastic systems biology of the cell with single-cell genomics data

**DOI:** 10.1101/2023.05.17.541250

**Authors:** Gennady Gorin, John J. Vastola, Lior Pachter

## Abstract

Recent experimental developments in genome-wide RNA quantification hold considerable promise for systems biology. However, rigorously probing the biology of living cells requires a unified mathematical framework that accounts for single-molecule biological stochasticity in the context of technical variation associated with genomics assays. We review models for a variety of RNA transcription processes, as well as the encapsulation and library construction steps of microfluidics-based single-cell RNA sequencing, and present a framework to integrate these phenomena by the manipulation of generating functions. Finally, we use simulated scenarios and biological data to illustrate the implications and applications of the approach.
