## Supplementary material for "Studying stochastic systems biology of the cell with single-cell genomics data": Tables S3 and S4

### Sheet: Table S3
pbmc 1k v3 human	heart 1k v3 mouse	neuron 1k v3 mouse	MESC 1k v2 mouse (desai_dmso)	PBMC 1k v2 human (replicate of v3)	neuron nuclei 5k v3 mouse
SH3BGRL3	Mettl24	Gm9915	Smarcd1	SLC35D1	Rgs5
PDZK1IP1	Ccl8	Gm28535	Gm26917	SH3BGRL3	Lyz2
TAGLN2	Hba-x	Ccn2	Slc38a7	RGS18	Gm9796
S100A13	Scgb3a1	Bsg	Khdc3	CDNF	Hba-a2
RGS18	Hba-a2	Hba-a2	mt-Nd1	NCOA4	Hba-a1
NRGN	Hba-a1	Hba-a1	mt-Co2	FTH1	Slc25a37
XRRA1	Gm12184	Cldn5	mt-Atp6	NRGN	Tuba1a
HBB	Gm42418	D930030I03Rik	mt-Co3	HBB	Ly6c2
HBG2	Gm26917	Ppm1j	mt-Nd4	MALAT1	Malat1
MTRNR2L8	Scgb3a2	Tnc	mt-Cytb	ACRBP	Cd38
ACRBP	Scgb1a1	Crybb1	Mid1	TSC22D1	Crygn
CMTM5	Malat1	Tbx3os1		FBLN5	Gm8013
HBA2	Actc1	Vwf		CMTM5	Hbb-bs
C16orf95	S100a9	Hbb-bs		TECPR2	Tulp2
HBA1	Ybx1	mt-Nd1		HEATR5A	Gm10575
ITGA2B	Myl2	mt-Nd2		IGHG4	mt-Nd1
MTRNR2L1	Pf4	mt-Co1		IGHG2	mt-Nd2
IL1RN	Reg3g	mt-Co2		IGHA1	mt-Co1
CAVIN2	Gp9	mt-Atp6		IDH3A	mt-Co2
TUBB1	Hbb-bs	mt-Co3		HBA2	mt-Atp6
MAP3K7CL	Hbb-y	mt-Nd3		NLRC5	mt-Co3
GP1BB	Hbb-bt	mt-Nd4		SAMD14	mt-Nd4
IGLC2	Fam189a1	mt-Cytb		RNF227	mt-Cytb
IGLC3	mt-Nd1	Tmsb4x		ZNF837	Foxr2
CLDN5	mt-Nd2			ZNF844	Tmsb4x
GP9	mt-Co1			CAVIN2
MTRNR2L12	mt-Co2			TTC27
PPBP	mt-Atp6			IGKC
PF4	mt-Co3			OST4
SPARC	mt-Nd3			AC012360.3
F2R	mt-Nd4			MAP3K7CL
FAXDC2	mt-Nd5			GP1BB
DHFR	mt-Cytb			IGLC1
TMEM161B-AS1	Nudt10			IGLC2
HIST1H2AC				IGLC3
MPIG6B				WDR53
GNG11				PPBP
ACTB				PF4
FAM83A				F13A1
SDC2				PTCRA
CLU				HIST1H2AC
MT-ND3				TREML1
MT-ND4				HIST1H2BB
MT-ND1				GNG11
MT-ND2				ZNF783
MT-ND5				NT5C3A
MT-CO1				ACTB
MT-ND6				CLU
MT-CO2				ZNF34
MT-CYB				LCN2
MT-ATP6				RAD23B
MT-CO3				MT-ND3
TMSB4X				MT-ND4
				MT-ND2
				MT-CO1
				MT-CO2
				MT-CYB
				MT-ATP6
				MT-CO3
				TMSB4X

### Sheet: Table S4
neuron 1k v3 mouse	Function			MESC 1k v2 mouse (desai_dmso)	Function			Legend
Gm9915	Unknown			Smarcd1	DNA regulation			Characterized, but unrelated to blood or mitochondria
Gm28535	Unknown			Gm26917	Unknown			Uncharacterized
Ccn2	Heparin binding			Slc38a7	Sodium ion transporter			Related to red blood cells
Bsg	Adhesion, blood cell CD			Khdc3	DNA damage response			Related to blood cells
Hba-a2	Hemoglobin			mt-Nd1	Mitochondrial			Related to mitochondria
Hba-a1	Hemoglobin			mt-Co2	Mitochondrial
Cldn5	Claudin (tight junction protein)			mt-Atp6	Mitochondrial
D930030I03Rik	Unknown			mt-Co3	Mitochondrial
Ppm1j	Protein phosphatase			mt-Nd4	Mitochondrial
Tnc	Extracellular matrix protein			mt-Cytb	Mitochondrial
Crybb1	Crystallin (lens protein); obscure role in heart			Mid1	Ubiquitination
Tbx3os1	Non-coding
Vwf	Hemostasis glycoprotein
Hbb-bs	Hemoglobin
mt-Nd1	Mitochondrial
mt-Nd2	Mitochondrial
mt-Co1	Mitochondrial
mt-Co2	Mitochondrial
mt-Atp6	Mitochondrial
mt-Co3	Mitochondrial
mt-Nd3	Mitochondrial
mt-Nd4	Mitochondrial
mt-Cytb	Mitochondrial
Tmsb4x	Actin sequestration
